# A Suite of TMPRSS2 Assays for Screening Drug Repurposing Candidates as Potential Treatments of COVID-19

**DOI:** 10.1101/2022.02.04.479134

**Authors:** Jonathan H. Shrimp, John Janiszewski, Catherine Z. Chen, Miao Xu, Kelli M. Wilson, Stephen C. Kales, Philip E. Sanderson, Paul Shinn, Zina Itkin, Hui Guo, Min Shen, Carleen Klumpp-Thomas, Samuel G. Michael, Wei Zheng, Anton Simeonov, Matthew D. Hall

## Abstract

SARS-CoV-2 is the causative viral pathogen driving the COVID-19 pandemic that prompted an immediate global response to the development of vaccines and antiviral therapeutics. For antiviral therapeutics, drug repurposing allowed for rapid movement of existing clinical candidates and therapies into human clinical trials to be tested as COVID-19 therapies. One effective antiviral treatment strategy used early in symptom onset is to prevent viral entry. SARS-CoV-2 enters ACE2-expressing cells when the receptor-binding domain of the spike protein on the surface of SARS-CoV-2 binds to ACE2 followed by cleavage at two cut sites on the spike protein. TMPRSS2 has a protease domain capable of cleaving the two cut sites; therefore, a molecule capable of inhibiting the protease activity of TMPRSS2 could be a valuable antiviral therapy. Initially, we used a fluorogenic high-throughput screening assay for the biochemical screening of 6030 compounds in NCATS annotated libraries. Then, we developed an orthogonal biochemical assay that uses mass spectrometry detection of product formation to ensure that hits from the primary screen are not assay artifacts from the fluorescent detection of product formation. Finally, we assessed the hits from the biochemical screening in a cell-based SARS-CoV-2 pseudotyped particle entry assay. Of the six molecules advanced for further studies, two are approved drugs in Japan (camostat and nafamostat), two have entered clinical trials (PCI-27483 and otamixaban), while the other two molecules are peptidomimetic inhibitors of TMPRSS2 taken from the literature that have not advanced into clinical trials (compounds 92 and 114). This work demonstrates a suite of assays for the discovery and development of new inhibitors of TMPRSS2.
