## Supplemental Table 1 for "A Suite of TMPRSS2 Assays for Screening Drug Repurposing Candidates as Potential Treatments of COVID-19"

### Sheet: Supplementary Table 1
	Biochemical (fluorogenic)	Biochemical (fluorogenic counterassay)	Biochemical (mass spectrometry)	SARS-CoV-2 PP (Delta)		SARS-CoV-2 PP (WA1 + D614G)		Calu-3 (cytotoxicity)
Compound Name	AC50 (µM)	Max Response (%)	AC50 (µM)	AC50 (µM)	Max Response (%)	AC50 (µM)	Max Response (%)	AC50 (µM)	Max Response (%)	Status for Human Use
Gabexate mesilate	0.126	17.4	0.118	N/D	0	N/D	0	N/D	0	Approved
Nafamostat mesilate	0.00011	-1.9	0.0002	0.0014	-1	0.0064	-1	N/D	0	Approved
Camostat	0.0062	-5	0.0055	0.059	-0.92	0.05	-0.95	N/D	0	Approved
PCI-27483	1.8	61.3	1.4	15.85	-0.66	16.5	-0.66	N/D	0	Clinical Trials
Cetraxate HCl	2.34	2.7	5.52	23.29	0.3	N/D	0	N/D	0	Approved
Amiloride HCl	8.29	26.6	9	N/D	0	N/D	0	N/D	0	Approved
Hydroxystilbamidine bis(methanesulfonate)	3.03	-6.4	2.31	N/D	0	N/D	0	N/D	0	Approved
Bortezomib	11.4	4.6	9.77	<0.05	-1	<0.05	-1	0.29	-0.97	Approved
Dibromopropamidine Dihydrochloride	4.4	87	4.34	19.23	-0.49	19.5	-0.44	25.12	-0.85	Approved
Pentamidine isethionate	9.49	-0.05	7.6	N/D	0	N/D	0	18.6	0.4	Approved
Diloxanide furoate	11.08	-3.2	21.7	N/D	0	N/D	0	N/D	0	Approved
A-740003	20.27	31.2	39.5	N/T	N/T	N/T	N/T	N/T	N/T	N/T
7-Hydroxycoumarin	8.62	1373	N/D	N/D	0	N/D	0	N/D	0	N/T
Cmpd 92 (Meyer)	0.41	-5.6	0.28	3.98	0.92	2.05	-0.7	N/D	0	N/T
Cmpd 114 (Meyer)	0.57	-6.2	0.26	15.27	0.99	5.35	-0.884	N/D	0	N/T
Otamixaban	1.64	-1	1.23	18.01	0.54	20	-0.5	N/D	0	Clinical Trials
Leupeptin	1.58	0.5	0.72	N/D	0	N/D	0	N/D	0	N/T
4-(2-aminoethyl)benzenesulfonyl fluoride (AEBSF) HCl	2.95	23	23.4	N/D	0	N/D	0	N/D	0	N/T
Daclatasvir dihydrochloride	13.3	447	N/D	32.91	-1	39	-1	N/D	0	Approved
AGN194310	7.9	-9.2	N/D	38.37	-0.86	22.02	-0.87	N/D	0	N/T
Folic Acid	13.28	14.5	N/D	N/D	0	N/D	0	N/D	0	Approved
Deoxyuridine	16	19.3	N/D	N/D	0	N/D	0	N/D	0	N/T
Phenylmethanesulfonyl fluoride (PMSF)	4.68	-2.8	87.9	N/D	0	N/D	0	N/D	0	N/T
G-007-LK	14.7	424	N/D	1	-0.67	0.5	-0.73	N/D	0	N/T
Marizomib / Salinosporamide A	14.7	2.2	22.9	<0.05	-1	<0.05	-1	0.1	-0.98	Clinical Trials
Cromoglicate lisetil	16.5	-1.4	25.1	N/D	0	N/D	0	N/D	0	Approved
Velpatasvir	14.7	442	13.2	N/D	0	N/D	0	N/D	0	Approved
*N/D = Not Detected
*N/T = Not Tested
